# Two isoforms of the essential *C. elegans* Argonaute CSR-1 differentially regulate sperm and oocyte fertility through distinct small RNA classes

**DOI:** 10.1101/2020.07.20.212050

**Authors:** Amanda G. Charlesworth, Nicolas J. Lehrbach, Uri Seroussi, Mathias S. Renaud, Ruxandra I. Molnar, Jenna R. Woock, Matthew J. Aber, Annette J. Diao, Gary Ruvkun, Julie M. Claycomb

## Abstract

The *C. elegans* genome encodes nineteen functional Argonaute proteins that utilize 22G-RNAs, 26G-RNAs, miRNAs, or piRNAs to regulate their target transcripts. Only one of these proteins is essential under normal laboratory conditions: CSR-1. While CSR-1 has been studied in various developmental and functional contexts, nearly all studies investigating CSR-1 have overlooked the fact that the *csr-1* locus encodes two isoforms. These isoforms differ by an additional 163 amino acids present in the N-terminus of CSR-1a. Using CRISPR-Cas9 genome editing to introduce GFP::3xFLAG epitopes into the long (CSR-1a) and short (CSR-1b) isoforms of CSR-1, we identified differential expression patterns for the two isoforms. CSR-1a is expressed specifically during spermatogenesis and in select somatic tissues, including the intestine. In contrast, CSR-1b, is expressed constitutively in the germline. Essential functions of *csr-1* described in the literature coincide with CSR-1b. In contrast, CSR-1a plays tissue specific functions during spermatogenesis, where it integrates into a spermatogenesis sRNA regulatory network including ALG-3, ALG-4, and WAGO-10 that is necessary for male fertility. CSR-1a is also required in the intestine for the silencing of repetitive transgenes. Sequencing of small RNAs associated with each CSR-1 isoform reveals that CSR-1a engages with 22G- and 26G-RNAs, while CSR-1b interacts with only 22G-RNAs to regulate distinct groups of germline genes and regulate both sperm and oocyte-mediated fertility.
