## Supplemental Table S1 for "Two isoforms of the essential *C. elegans* Argonaute CSR-1 differentially regulate sperm and oocyte fertility through distinct small RNA classes"

### Sheet: Sheet1
	Library name	Description	Total Reads	Mapped Reads	Unique Reads	transposable_element_AS	repeat_region_AS	rRNA	snoRNA	snRNA	tRNA	piRNA	miRNA	ncRNA_AS	protein_coding_AS	pseudogene_AS	lincRNA	transposable_element	repeat_region	rRNA_AS	snoRNA_AS	snRNA_AS	tRNA_AS	piRNA_AS	miRNA_AS	ncRNA	protein_coding	pseudogene	lincRNA_AS
	R1_GFP_alg3_input_L4_R1	ALG-3 Input Rep. 1	9822433	9402875	7057162	465162	70685	1115194	10225	46016	301695	79484	2931057	135403	2180959	388570	2173	12496	36550	830	6694	1415	155	85	28	39344	299766	22594	259438
	R1_GFP_alg3_IP_L4_R1	ALG-3 IP Rep. 1	14434300	14018987	11939600	96529	25026	1355434	10271	22679	17257	64779	7789270	109930	3117185	105148	1129	3135	9885	458	1891	743	85	118	17	18147	332397	6947	56166
	R1_GFP_alg4_input_L4_R1	ALG-4 Input Rep. 1	7270461	6956929	5296097	344098	51740	775011	7679	30546	146621	71972	2115985	97741	1798677	297668	1616	9122	26452	665	5291	1210	105	72	16	26416	223492	16264	205700
	R1_GFP_alg4_IP_L4_R1	ALG-4 IP Rep. 1	16170386	15781077	13744761	99638	45755	1008866	10706	15927	13538	64120	6389810	107473	6365928	127064	1292	3473	11906	772	2035	885	105	143	13	18490	405833	7843	73509
	R1_GFP_wago10_input_L4_R1	WAGO-10 Input Rep. 1	12530288	11994898	9386496	663138	100725	1.05256e+06	12352	51789	237949	175999	2714790	163963	4182298	542459	3282	16161	50559	1583	8979	2910	268	101	26	41300	353251	29269	341028
	R1_GFP_wago10_IP_L4_R1	WAGO-10 IP Rep. 1	12091815	11687348	9621697	141460	29841	1546643	16034	25817	23624	113576	6777949	91059	1642472	133140	1232	3972	12007	1034	2883	1121	91	36	18	17721	198314	8581	57775
	R2_GFP_alg3_input_L4_R1	ALG-3 Input Rep. 2	31573386	30284492	22647816	1512042	229795	3.75052e+06	30845	147582	907374	259692	9220702	430695	7087304	1276873	7056	40213	118552	2628	22515	5072	488	272	63	125483	966454	74862	850827
	R2_GFP_alg3_IP_L4_R1	ALG-3 IP Rep. 2	9370138	9093260	7659624	63721	17993	976199	6813	13068	12873	39218	4957371	67035	2037787	69582	755	1968	6555	272	1187	456	63	59	13	11855	213952	4545	37138
	R2_GFP_alg4_input_L4_R1	ALG-4 Input Rep. 2	10778622	10312343	7559194	477755	73147	1629517	15206	52319	343638	109258	2844932	137995	2365058	410391	2329	12841	37099	728	7700	1587	164	109	28	48814	324369	25027	283029
	R2_GFP_alg4_IP_L4_R1	ALG-4 Input Rep. 2	11043725	10732150	9164183	68776	32504	899548	8641	13702	10685	64036	4259451	71826	4167958	85577	850	2285	7991	261	1509	566	75	90	11	15522	265535	5738	50301
	R2_GFP_wago10_input_L4_R1	WAGO-10 Input Rep. 2	8464955	8103402	6364329	432635	65645	643417	7903	38479	245511	110364	2017981	109424	2759494	356094	2041	10603	32091	1045	5896	1998	142	70	18	33585	240054	18401	204041
	R2_GFP_wago10_IP_L4_R1	WAGO-10 IP Rep. 2	11162541	10780740	8965182	144504	30490	1303309	16446	23158	30088	136287	6156799	91238	1641237	136451	1286	3868	11958	812	2717	1151	79	42	14	20614	187685	8344	53753
	sRNA_101_1_Input_R1	CSR-1 Input Rep. 1	3978956	3850318	3148403	188629	35481	283100	3234	5561	60268	87288	1188385	53718	1212172	167169	878	5264	15979	337	2599	1098	58	42	4	5997	118320	9275	86788
	sRNA_101_1_IP_R1	CSR-1 IP Rep. 1	18064016	17441648	16045784	144521	93112	192438	1363	1452	16649	31925	169633	56203	15764058	191058	1616	13132	22947	6249	9167	26757	1243	388	56	3549	156895	5942	47054
	sRNA_101_2_Input_R1	CSR-1 Input Rep. 2	4818273	4648955	3948177	217211	47202	135302	2727	1737	82165	70872	1752811	59114	1453693	202978	1177	6902	20197	163	3487	1247	50	61	10	3548	116325	12319	104388
	sRNA_101_2_IP_R1	CSR-1 IP Rep. 2	16290746	15799362	14612938	130089	85328	52981	1276	961	10439	25123	680628	49996	13923219	190618	1446	9008	19207	5243	7672	20441	886	348	26	2573	120397	6271	44620
	sRNA_151_1_Input_R1	CSR-1a Input Rep. 1	15276162	14731613	12233176	742495	129386	643284	10735	19371	428364	292684	5481044	190356	4132847	641137	3530	20558	63052	819	11565	3343	225	213	69	24376	362308	36883	344086
	sRNA_151_1_IP_R1	CSR-1a IP Rep. 1	7101351	6853713	5746814	131784	29423	605699	9261	9116	88925	168811	2908591	78110	1760570	285479	982	3790	12380	649	5779	1265	142	63	185	3737	130939	7584	220702
	sRNA_151_2_Input_R1	CSR-1a Input Rep. 2	9831903	9496803	8007657	515455	87378	221887	8384	15368	225209	207546	2987741	123962	3398461	434604	2046	13413	39043	669	7984	1987	119	122	18	11460	248488	24927	194376
	sRNA151_2_IP_R1	CSR-1a IP Rep. 2	13562470	13127456	11183708	248685	59941	797284	28422	30695	380366	760413	5669352	114602	3450111	361568	2408	7361	21283	1803	7327	2043	253	96	232	9329	303423	14873	225596
	sRNA_164_1_Input_R1	CSR-1b Input Rep. 1	20823856	19990023	16421594	1076190	197854	1079753	22561	33496	569193	488648	5865334	289290	6509083	925374	4713	30544	85644	871	14077	3716	250	294	40	41314	613647	51338	467936
	sRNA_164_1IP_R1	CSR-1b IP Rep. 1	30263222	29178965	26660297	298090	164770	526400	6169	5111	46719	147967	830384	119124	25177120	326007	3115	26115	43471	10626	14154	35087	2191	610	62	8739	340820	12994	65031
	sRNA_164_2_Input_R1	CSR-1b Input Rep. 2	2915085	2818397	2402868	132011	26749	78299	1074	2081	42729	45929	1041382	36519	909924	119596	689	3738	11591	135	1986	693	43	37	10	2231	73108	6597	64771
	sRNA_164_2_IP_R1	CSR-1b IP Rep. 2	5292894	5134919	4762081	41606	27584	27335	506	676	6013	8776	645861	17247	4086905	49949	477	3189	6785	1103	2136	6891	250	121	8	898	44413	1912	9398
	CSR_56_IP_1_R1	CSR-1 56 IP	15701140	12402512	9560600	436095	52859	2106710	113431	43236	668802	88782	2169466	130724	4571587	475127	1606	7568	19555	21810	6579	1884	469	40	234	15734	306187	12149	513176
	CSR1_POOL_1_N2_56_R2_R1	CSR-1 56 N2 Input	4690467	4264443	3097909	34913	11260	2391776	23319	9873	134240	9669	59636	48696	1029900	101441	166	812	2361	1144	2294	555	53	23	69	2894	146072	3817	88042
	R1_GFP_wago_4_tag1_input_R1	WAGO-4 Input Rep. 1	6979425	6734278	5546829	313635	57733	506929	4765	17508	96943	191775	1740197	97523	2406251	336638	1781	8622	24965	999	4821	1441	119	80	21	12355	185261	15211	156100
	R1_GFP_wago_4_tag1_IP_R1	WAGO-4 IP Rep. 1	11701779	11373860	10412268	250463	75468	39174	469	1207	3110	272402	120324	58800	9583744	327705	1505	10246	23513	1653	4582	5404	325	157	2	2120	105408	15868	53090
	R2_GFP_wago4_tag_1_IP_R1	WAGO-4 IP Rep. 2	6245691	5978157	5484879	130161	40496	13963	173	505	971	75959	40898	29480	5138414	169081	781	5307	12419	1517	2598	3012	165	73	0	1042	61254	8180	26511
	R2_GFP_wago4_tag1_input_R1	WAGO-4 Input Rep. 2	4887831	4635885	3791429	210692	35889	437912	2960	9677	36362	103998	1185227	71058	1676699	227088	1207	5899	16266	803	2920	981	60	47	10	5805	150051	10416	98378
						transposable_element_AS	repeat_region_AS	rRNA	snoRNA	snRNA	tRNA	piRNA	miRNA	ncRNA_AS	protein_coding_AS	pseudogene_AS	lincRNA	transposable_element	repeat_region	rRNA_AS	snoRNA_AS	snRNA_AS	tRNA_AS	piRNA_AS	miRNA_AS	ncRNA	protein_coding	pseudogene	lincRNA_AS
				Total # Features in Genome		11256	58599	22	345	130	634	15364	450	7750	20116	1885	174	11256	58599	22	345	130	634	15364	450	7750	20116	1885	174
