## Supplemental Table S7 for "Two isoforms of the essential *C. elegans* Argonaute CSR-1 differentially regulate sperm and oocyte fertility through distinct small RNA classes"

### Sheet: Oligonucleotides
Oligonucleotides	Related plasmid no.	Identifier
csr-1a G120STOP repair oligo	N/A	NL765
tggagggtacaatcggggagcaaatggcTAAaactatcgcgggagaactggcgggagcg
csr-1a G91R repair oligo	N/A	NL766
cgagaggcaaccgcggatcattcagaggtCGTcgaggaggttacgacagaagacgtgat
dpy-10(cn64) repair oligo	N/A	NL794
AACTTCAATACGGCAAGATGAGAATGACTGGAAACCGTACCGCATGCGGTGCCTATGGTAGCGGAGCTTCACATGGCTTCAGACCAACAG
pha-1ts repair oligo	N/A	JW1899
CAAAATACGAATCGAAGACTCAAAAAGAGTATGCTGTATGATTACAGATGTTCATCAAGTTATTCATAAATCATTGATAG
alg-3(tor141) sgRNA	pJMC_US110	JMCo2860
aagaatctgaaatgtcaagaGTTTTAGAGCTAGAAATAGCAAGT
alg-3(tor141) 5' flank [FWD]	pJMC_US111	JMCo2861
acgttgtaaaacgacggccagtcgccggcaGATTTATTATCGACAAAATCAGCG
alg-3(tor141) 5' flank [REV]	pJMC_US111	JMCo2862
tccagtgaacaattcttctcctttactcatCATTTCAGATTCTTTAAGAGAGC
alg-3(tor141) 3' flank [FWD]	pJMC_US111	JMCo2863
cgtgattacaaggatgacgatgacaagagaTCAAGAAGGAATGCGACAA
alg-3(tor141) 3' flank [REV]	pJMC_US111	JMCo2864
tcacacaggaaacagctatgaccatgttatATGTTGAGACAGGCCAATTCC
alg-4(tor143) sgRNA [FWD]	pJMC_US112	JMCo2865
aagaaactgaaatgtcaagaGTTTTAGAGCTAGAAATAGCAAGT
alg-4(tor143) 5' flank [FWD]	pJMC_US113	JMCo2866
acgttgtaaaacgacggccagtcgccggcaTGTTTGCGTTCTCTTCATCTTC
alg-4(tor143) 5' flank [REV]	pJMC_US113	JMCo2867
tccagtgaacaattcttctcctttactcatCATTTCAGTTTCTTTAAGTGTGC
alg-4(tor143) 3' flank [FWD]	pJMC_US113	JMCo2868
cgtgattacaaggatgacgatgacaagagaTCAAGAAGGAATGCGACAAG
alg-4(tor143) 3' flank [REV]	pJMC_US113	JMCo2869
tcacacaggaaacagctatgaccatgttatACGAGATGTTATCGGTGGTG
wago-10(tor127) sgRNA 1	pJMC_US017	JMCo2277
agttggggacggattttggaGTTTTAGAGCTAGAAATAGCAAGT
wago-10(tor127) sgRNA 2	pJMC_US018	JMCo2278
ggaagaaatccagttggggaGTTTTAGAGCTAGAAATAGCAAGT
wago-10(tor127) sgRNA 3	pJMC_US019	JMCo2279
gtccaaaatccgtccccaacGTTTTAGAGCTAGAAATAGCAAGT
wago-10(tor127)5' flank [FWD]	pJMC_US035	JMCo2280
acgttgtaaaacgacggccagtcgccggcaTTGAATTGTGCACGTAGGCATGG
wago-10(tor127) 5' flank [REV]	pJMC_US035	JMCo3079
tccagtgaacaattcttctcctttactcatCATAACTTGAACACAGTTTCAGGAGC
wago-10(tor127) 3' flank [FWD]	pJMC_US035	JMCo3080
cgtgattacaaggatgacgatgacaagagaCCGACTACtGTCCAAAATCCG
wago-10(tor127) 3' flank [REV]	pJMC_US035	JMCo2283
tcacacaggaaacagctatgaccatgttatCACTACAACGGACCCGACATTC
wago-10(tor127) change codons [FWD]	pJMC_US035	JMCo3108
ATCCGTCtCCgACcGGATTTCTTCC
wago-10(tor127) change codons [REV]	pJMC_US035	JMCo3109
TTTGGACaGTAGTCGGCATaacttg
csr-1a(tor160) sgRNA1	pAK-198	JMCo1905
GATAATGTCGGTCGTGGCCGgttttagagctagaaatagcaagt
csr-1a(tor160) 5'flank [FWD]	pAK-199-1	JMCo1910
TTCCCCGAAAAATCACAGGTGCGAGATC
csr-1a(tor160) 5' flank [REV]	pAK-199-1	JMCo1911
CAaTCaGAcAAcGTtGGaaGaGGaaGaGGAAGCCGTGGTGGTTCTCGTGGAG
csr-1a(tor160) 3'flank [FWD]	pAK-199-1	JMCo1918
ACGTTGTAAAACGACGGCCAGTCGCCGGCAgtatgctacagtatttattgctacagtac
csr-1a(tor160) 3'flank [REV]	pAK-199-1	JMCo1909
TCCAGTGAACAATTCTTCTCCTTTACTCATTCTAACCTGAAAATATTGATAAATTAATCAAGAAATG
csr-1a(tor160) 5'flank [FWD] second round of mutations	pAK-199-1	JMCo1912
CGTGATTACAAGGATGACGATGACAAGAGAATGCAaTCaGAcAAcGTtGGaaGaGGaaG
csr-1a(tor160) 5' flank [REV] second round of mutations	pAK-199-1	JMCo1919
TCACACAGGAAACAGCTATGACCATGTTATTTCCCCGAAAAATCACAGGTGCGAGATC

### Sheet: Plasmids
REAGENT or RESOURCE	SOURCE	IDENTIFIER
rpl-28::csr-1a exon1::gfp::tbb-2, unc-119(+) miniMos	This study	pNL194
rpl-28::gfp::csr-1a, unc-119(+) miniMos	This study	pNL201
rpl-28::gfp::csr-1b, unc-119(+) miniMos	This study	pNL213
Cas9 + sgRNA targeting csr-1a near G120	This study	pNL206
Cas9 + sgRNA targeting csr-1a near G91	This study	pNL207
Cas9 + sgRNA targeting dpy-10	This study	pNL243
Cas9 + sgRNA targeting pha-1	pJW1285 was a gift from Jordan Ward (Addgene plasmid # 61252 ; http://n2t.net/addgene:61252 ; RRID:Addgene_61252). Ward, Genetics, 2014	pJW1285
GFP^SEC^3xFlag vector with ccdB markers for cloning homology arms	Dickinson 2015	pDD282 Addgene plasmid # 66823
Peft-3::Cas9 + Empty sgRNA	Dickinson 2013	pDD162 Addgene plasmid # 47549
alg-3(tor141) sgRNA in pDD162	This study	pJMC_US110
alg-3(tor141) repair template in pDD282	This study	pJMC_US111
alg-4(tor143) sgRNA in pDD162	This study	pJMC_US112
alg-4(tor143) repair template in pDD282	This study	pJMC_US113
wago-10(tor127) sgRNA in pDD162	This study	pJMC_US017
wago-10(tor127) sgRNA 2 in pDD162	This study	pJMC_US018
wago-10(tor127) sgRNA 3 in pDD162	This study	pJMC_US019
wago-10(tor127) repair template in pDD282	This study	pJMC_US035
csr-1a(tor160) sgRNA in pDD162	This study	pAK-198
csr-1a(tor160) repair template in pDD282	This study	pAK-199-1
